# Long non-coding RNA expression levels modulate cell-type specific splicing patterns by altering their interaction landscape with RNA-binding proteins

**DOI:** 10.1101/683193

**Authors:** Felipe Wendt Porto, Swapna Vidhur Daulatabad, Sarath Chandra Janga

**Affiliations:** Department of BioHealth Informatics, School of Informatics and Computing, IUPUI, Indianapolis, IN, USA; Department of Medical and Molecular Genetics, Indiana University School of Medicine, Indianapolis, IN, USA; Centre for Computational Biology and Bioinformatics Indiana University School of Medicine, Indianapolis, IN, USA

**Keywords:** Long non-coding RNA, cell type specific, alternative splicing, functional enrichment, RNA-binding proteins, protein binding lncRNA sponges, secondary RNA structure, cancer

## Abstract

**Background:** Recent developments in our understanding of the interactions between long non-coding RNAs (lncRNAs) and cellular components have improved treatment approaches for various human diseases including cancer, vascular diseases, and neurological diseases. Although investigation of specific lncRNAs revealed their role in the metabolism of cellular RNA, our understanding of their contribution to post-transcriptional regulation is relatively limited. In this study, we explore the role of lncRNAs in modulating alternative splicing and their impact on downstream protein-RNA interaction networks.

**Results:** Analysis of alternative splicing events across 39 lncRNA knockdown and wildtype RNA-sequencing datasets from three human cell lines: HeLa (Cervical Cancer), K562 (Myeloid Leukemia), and U87 (Glioblastoma), resulted in high confidence (fdr < 0.01) identification of 11630 skipped exon events and 5895 retained intron events, implicating 759 genes to be impacted at post-transcriptional level due to the loss of lncRNAs. We observed that a majority of the alternatively spliced genes in a lncRNA knockdown were specific to the cell type, in tandem, the functions annotated to the genes affected by alternative splicing across each lncRNA knockdown also displayed cell type specificity. To understand the mechanism behind this cell-type specific alternative splicing patterns, we analyzed RNA binding protein (RBP)-RNA interaction profiles across the spliced regions, to observe cell type specific alternative splice event RBP binding preference.

**Conclusions:** Despite limited RBP binding data across cell lines, alternatively spliced events detected in lncRNA perturbation experiments were associated with RBPs binding in proximal intron-exon junctions, in a cell type specific manner. The cellular functions affected by alternative splicing were also affected in a cell type specific manner. Based on the RBP binding profiles in HeLa and K562 cells, we hypothesize that several lncRNAs are likely to exhibit a sponge effect in disease contexts, resulting in the functional disruption of RBPs, and their downstream functions. We propose that such lncRNA sponges can extensively rewire the post-transcriptional gene regulatory networks by altering the protein-RNA interaction landscape in a cell-type specific manner.
