## Supplementary Files 1-11 for "Long non-coding RNA expression levels modulate cell-type specific splicing patterns by altering their interaction landscape with RNA-binding proteins": Supplementary material 1.xlsx

### Sheet: Sheet1
SRA_ID	Aligned_1	Aligned_>1	Overall
SRR3987841	0.7368	0.1876	0.9245
SRR3987814	0.7671	0.1683	0.9354
SRR3987779	0.6797	0.1878	0.8676
SRR3987844	0.7764	0.1639	0.9403
SRR3987813	0.7784	0.1643	0.9427
SRR3987815	0.7713	0.1643	0.9357
SRR3987859	0.7339	0.1114	0.8453
SRR3987786	0.5725	0.1685	0.741
SRR3987835	0.7642	0.1701	0.9343
SRR3987820	0.7831	0.1577	0.9407
SRR3987750	0.7804	0.1625	0.9429
SRR3987855	0.7369	0.1131	0.8501
SRR3987836	0.7548	0.1626	0.9174
SRR3987766	0.7649	0.1758	0.9407
SRR3987756	0.7671	0.1749	0.942
SRR3987771	0.7616	0.1778	0.9394
SRR3987773	0.6617	0.181	0.8427
SRR3987861	0.7386	0.109	0.8476
SRR3987816	0.7721	0.1638	0.9359
SRR3987817	0.78	0.1622	0.9423
SRR3987798	0.7807	0.1594	0.9401
SRR3987810	0.7387	0.1829	0.9216
SRR3987852	0.8363	0.0809	0.9172
SRR3987827	0.7689	0.1709	0.9398
SRR3987821	0.7821	0.1573	0.9395
SRR3987858	0.7378	0.109	0.8467
SRR3987772	0.6575	0.1919	0.8494
SRR3987802	0.7754	0.1618	0.9372
SRR3987768	0.7634	0.1799	0.9432
SRR3987830	0.7635	0.1768	0.9404
SRR3987763	0.7732	0.1666	0.9398
SRR3987825	0.7766	0.1624	0.9391
SRR3987801	0.7787	0.1602	0.939
SRR3987803	0.7515	0.1763	0.9278
SRR3987800	0.7727	0.1602	0.933
SRR3987831	0.7691	0.1694	0.9385
SRR3987819	0.7815	0.1566	0.9381
SRR3987807	0.7824	0.1567	0.9391
SRR3987804	0.7685	0.1709	0.9395
SRR3987846	0.8387	0.0793	0.918
SRR3987794	0.7788	0.1602	0.9389
SRR3987791	0.7685	0.1667	0.9352
SRR3987808	0.7707	0.1662	0.9368
SRR3987806	0.7114	0.1867	0.8981
SRR3987765	0.7407	0.1859	0.9266
SRR3987797	0.7741	0.1676	0.9418
SRR3987761	0.7582	0.1693	0.9275
SRR3987789	0.6872	0.175	0.8622
SRR3987793	0.7674	0.1703	0.9377
SRR3987818	0.7837	0.1562	0.9399
SRR3987751	0.7793	0.1585	0.9378
SRR3987782	0.6486	0.1911	0.8397
SRR3987847	0.836	0.0799	0.916
SRR3987853	0.8319	0.0827	0.9146
SRR3987854	0.7546	0.1058	0.8603
SRR3987762	0.763	0.1732	0.9362
SRR3987829	0.7692	0.1664	0.9357
SRR3987795	0.7733	0.1643	0.9375
SRR3987811	0.7631	0.175	0.9381
SRR3987828	0.7682	0.1695	0.9377
SRR3987838	0.7701	0.1696	0.9397
SRR3987760	0.7695	0.1731	0.9426
SRR3987764	0.7646	0.1778	0.9423
SRR3987755	0.7692	0.176	0.9452
SRR3987849	0.8377	0.0795	0.9172
SRR3987837	0.7814	0.1581	0.9396
SRR3987783	0.6777	0.1941	0.8718
SRR3987839	0.7526	0.1906	0.9432
SRR3987753	0.7667	0.1743	0.941
SRR3987812	0.7561	0.1751	0.9313
SRR3987787	0.718	0.1815	0.8995
SRR3987792	0.7608	0.175	0.9357
SRR3987832	0.7731	0.1652	0.9383
SRR3987834	0.7706	0.163	0.9336
SRR3987770	0.7678	0.1677	0.9355
SRR3987758	0.7621	0.1794	0.9415
SRR3987757	0.7629	0.1797	0.9426
SRR3987823	0.7896	0.1518	0.9414
SRR3987857	0.7194	0.1165	0.8359
SRR3987774	0.6949	0.1824	0.8773
SRR3987776	0.6941	0.1783	0.8725
SRR3987805	0.7102	0.1908	0.901
SRR3987767	0.7669	0.1744	0.9413
SRR3987775	0.6777	0.1876	0.8654
SRR3987788	0.6804	0.1944	0.8748
SRR3987848	0.8362	0.0799	0.9162
SRR3987840	0.7459	0.1786	0.9246
SRR3987826	0.7694	0.1681	0.9375
SRR3987778	0.6621	0.1867	0.8487
SRR3987759	0.7606	0.1656	0.9262
SRR3987843	0.6133	0.1801	0.7934
SRR3987752	0.7692	0.1707	0.94
SRR3987845	0.765	0.173	0.938
SRR3987824	0.7461	0.1663	0.9124
SRR3987860	0.7267	0.1128	0.8396
SRR3987850	0.8427	0.0784	0.921
SRR3987754	0.7685	0.1727	0.9412
SRR3987790	0.7171	0.1876	0.9046
SRR3987784	0.6311	0.1801	0.8112
SRR3987799	0.7585	0.1708	0.9293
SRR3987785	0.7154	0.1933	0.9088
SRR3987856	0.7377	0.112	0.8497
SRR3987769	0.7653	0.1793	0.9446
SRR3987833	0.7738	0.1645	0.9383
SRR3987796	0.7614	0.171	0.9324
SRR3987842	0.7685	0.1727	0.9412
SRR3987822	0.7493	0.1528	0.9021
SRR3987851	0.8356	0.081	0.9166
SRR3987809	0.7145	0.185	0.8995
SRR3987777	0.4895	0.1377	0.6273
