## Supplementary Files 1-11 for "Long non-coding RNA expression levels modulate cell-type specific splicing patterns by altering their interaction landscape with RNA-binding proteins": Supplementary material 2.xlsx

### Sheet: Sheet4
ExperimentName	Sample_1	Sample_2	SkippedExon	MutuallyExlusive	Alternative5'Donor	Alternative3'Acceptor	RetainedIntron
hela_CCAT1	hela_CCAT1	hela_nc736	528 (325:203)	25 (12:13)	67 (38:29)	119 (51:68)	118 (55:63)
hela_CCAT1up	hela_CCAT1up	hela_nc737	782 (541:241)	74 (38:36)	109 (62:47)	172 (90:82)	158 (81:77)
hela_CTC-428G20.6	hela_CTC-428G20.6	hela_nc738	2 (0:2)	7 (5:2)	9 (8:1)	10 (6:4)	80 (47:33)
hela_gal4	hela_gal4	hela_nc739	199 (119:80)	31 (9:22)	34 (11:23)	133 (34:99)	85 (44:41)
hela_gal4_3	hela_gal4_3	hela_nc740	224 (122:102)	27 (8:19)	36 (11:25)	133 (36:97)	76 (37:39)
hela_KB-1471A8.1	hela_KB-1471A8.1	hela_nc741	632 (370:262)	44 (23:21)	101 (55:46)	185 (101:84)	152 (64:88)
hela_LAMTOR5-AS1	hela_LAMTOR5-AS1	hela_nc742	673 (463:210)	62 (32:30)	76 (46:30)	148 (84:64)	127 (64:63)
hela_LINC00263	hela_LINC00263	hela_nc743	1057 (407:650)	401 (231:170)	295 (93:202)	352 (133:219)	570 (192:378)
hela_LINC00680	hela_LINC00680	hela_nc744	1082 (411:671)	633 (359:274)	294 (94:200)	362 (136:226)	677 (302:375)
hela_LINC00909	hela_LINC00909	hela_nc745	156 (88:68)	22 (11:11)	22 (8:14)	126 (59:67)	76 (37:39)
hela_MIR17HG	hela_MIR17HG	hela_nc746	1 (1:0)	1 (1:0)	7 (5:2)	12 (7:5)	167 (88:79)
hela_PVT1up	hela_PVT1up	hela_nc747	166 (94:72)	37 (17:20)	43 (14:29)	181 (79:102)	63 (39:24)
hela_RP11-1094M14.11	hela_RP11-1094M14.11	hela_nc748	600 (357:243)	43 (22:21)	82 (49:33)	169 (85:84)	167 (88:79)
hela_RP5-1148A21.3	hela_RP5-1148A21.3	hela_nc749	595 (362:233)	32 (16:16)	84 (48:36)	144 (70:74)	147 (68:79)
hela_XLOC_017263	hela_XLOC_017263	hela_nc750	521 (289:232)	39 (26:13)	49 (28:21)	142 (75:67)	130 (54:76)
k562_EPB41L4A-AS1	k562_EPB41L4A-AS1	k562_GAL4_S23	1196 (706:490)	154 (79:75)	182 (82:100)	280 (140:140)	372 (177:195)
k562_LINC00263	k562_LINC00263	k562_GAL4_S23	1261 (781:480)	160 (68:92)	179 (81:98)	313 (158:155)	402 (191:211)
k562_LINC00680	k562_LINC00680	k562_GAL4_S23	35 (21:14)	32 (19:13)	50 (35:15)	186 (171:15)	76 (37:39)
k562_LINC00909	k562_LINC00909	k562_GAL4_S23	1195 (688:507)	171 (82:89)	156 (72:84)	250 (124:126)	352 (140:212)
k562_LINC00909_x	k562_LINC00909_x	k562_GAL4_S23	101 (39:62)	39 (16:23)	48 (25:23)	111 (53:58)	227 (144:83)
k562_LINC00910	k562_LINC00910	k562_GAL4_S23	462 (283:179)	39 (20:19)	52 (28:24)	80 (53:27)	134 (71:63)
k562_MIR142	k562_MIR142	k562_GAL4_S23	1220 (743:477)	164 (78:86)	192 (94:98)	320 (162:158)	346 (146:200)
k562_RP11-347C12.10	k562_RP11-347C12.10	k562_GAL4_S23	40 (15:25)	25 (16:9)	40 (25:15)	67 (49:18)	130 (54:76)
k562_RP11-392P7.6	k562_RP11-392P7.6	k562_GAL4_S23	42 (22:20)	16 (5:11)	17 (10:7)	60 (28:32)	93 (53:40)
k562_XLOC_018520	k562_XLOC_018520	k562_GAL4_S23	120 (40:80)	20 (9:11)	55 (35:20)	154 (100:54)	127 (64:63)
k562_XLOC_038702	k562_XLOC_038702	k562_GAL4_S23	103 (34:69)	32 (15:17)	38 (23:15)	110 (56:54)	570 (192:378)
k562_XLOC_042889	k562_XLOC_042889	k562_GAL4_S23	1294 (773:521)	210 (102:108)	184 (86:98)	297 (142:155)	388 (174:214)
u87_AC016831.7	u87_AC016831.7	u87_nc727, u87_nc_3150	199 (119:80)	260 (177:83)	27 (16:11)	52 (25:27)	116 (66:50)
u87_CTC-428G20.6	u87_CTC-428G20.6	u87_nc727, u87_nc_3150	35 (21:14)	190 (114:76)	23 (15:8)	19 (8:11)	57 (32:25)
u87_LINC00263	u87_LINC00263	u87_nc727, u87_nc_3150	199 (119:80)	252 (137:115)	39 (22:17)	66 (33:33)	103 (56:47)
u87_LINC00680	u87_LINC00680	u87_nc727, u87_nc_3150	626 (363:263)	402 (160:242)	21 (12:9)	95 (51:44)	81 (38:43)
u87_LINC00909	u87_LINC00909	u87_nc727, u87_nc_3150	40 (15:25)	248 (142:106)	36 (23:13)	42 (16:26)	80 (47:33)
u87_MIR210HG	u87_MIR210HG	u87_nc727, u87_nc_3150	626 (363:263)	293 (161:132)	28 (14:14)	68 (36:32)	93 (53:40)
u87_MIR29A	u87_MIR29A	u87_nc727, u87_nc_3150	528 (325:203)	335 (254:81)	276 (71:205)	69 (46:23)	133 (87:46)
u87_PVT1	u87_PVT1	u87_nc727, u87_nc_3150	2 (0:2)	288 (163:125)	51 (31:20)	67 (41:26)	96 (48:48)
u87_PVT1up	u87_PVT1up	u87_nc727, u87_nc_3150	626 (363:263)	385 (279:106)	211 (54:157)	103 (70:33)	89 (56:33)
u87_RP11-1094M14.11	u87_RP11-1094M14.11	u87_nc727, u87_nc_3150	103 (34:69)	305 (145:160)	51 (25:26)	75 (35:40)	108 (53:55)
u87_RP11-126L15.4	u87_RP11-126L15.4	u87_nc727, u87_nc_3150	685 (370:315)	371 (209:162)	31 (16:15)	59 (23:36)	134 (75:59)
u87_RP11-734K2.4	u87_RP11-734K2.4	u87_nc727, u87_nc_3150	626 (363:263)	273 (169:104)	38 (21:17)	50 (28:22)	95 (39:56)
u87_RP11-96L14.7	u87_RP11-96L14.7	u87_nc727, u87_nc_3150	1196 (706:490)	326 (177:149)	34 (20:14)	79 (36:43)	96 (40:56)
u87_RP11-973D8.4	u87_RP11-973D8.4	u87_nc727, u87_nc_3150	560 (231:329)	57 (36:21)	125 (60:65)	169 (83:86)	144 (85:59)
u87_SNHG1	u87_SNHG1	u87_nc727, u87_nc_3150	1196 (706:490)	307 (174:133)	45 (24:21)	76 (42:34)	108 (59:49)
u87_SNHG12	u87_SNHG12	u87_nc727, u87_nc_3150	103 (34:69)	261 (131:130)	43 (26:17)	50 (22:28)	84 (37:47)
u87_TRAM2-AS1	u87_TRAM2-AS1	u87_nc727, u87_nc_3150	647 (378:269)	87 (36:51)	130 (78:52)	171 (97:74)	227 (144:83)
u87_XLOC_010347	u87_XLOC_010347	u87_nc727, u87_nc_3150	685 (370:315)	71 (34:37)	144 (77:67)	156 (91:65)	206 (143:63)
u87_XLOC_014806	u87_XLOC_014806	u87_nc727, u87_nc_3150	1220 (743:477)	275 (150:125)	32 (15:17)	62 (23:39)	63 (39:24)
u87_XLOC_014806up	u87_XLOC_014806up	u87_nc727, u87_nc_3150	782 (541:241)	245 (126:119)	41 (23:18)	51 (25:26)	72 (33:39)
u87_XLOC_015111	u87_XLOC_015111	u87_nc727, u87_nc_3150	199 (119:80)	244 (154:90)	25 (15:10)	66 (31:35)	71 (40:31)
u87_XLOC_026118	u87_XLOC_026118	u87_nc727, u87_nc_3150	42 (22:20)	216 (118:98)	32 (20:12)	49 (25:24)	85 (44:41)
u87_XLOC_029037	u87_XLOC_029037	u87_nc727, u87_nc_3150	626 (363:263)	70 (28:42)	145 (87:58)	184 (108:76)	215 (157:58)
u87_XLOC_040566	u87_XLOC_040566	u87_nc727, u87_nc_3150	647 (340:307)	56 (25:31)	131 (77:54)	180 (94:86)	185 (113:72)
u87_XLOC_051509	u87_XLOC_051509	u87_nc727, u87_nc_3150	681 (446:235)	86 (44:42)	133 (86:47)	226 (142:84)	204 (156:48)
u87_XLOC_054068	u87_XLOC_054068	u87_nc727, u87_nc_3150	782 (541:241)	295 (167:128)	38 (24:14)	41 (13:28)	76 (37:39)
